# Germline mutagenesis of *Nasonia vitripennis* through ovarian delivery of CRISPR-Cas9 ribonucleoprotein

**DOI:** 10.1101/2020.05.10.087494

**Authors:** Duverney Chaverra-Rodriguez, Elena Dalla Benetta, Chan C. Heu, Jason L. Rasgon, Patrick M. Ferree, Omar S. Akbari

## Abstract

CRISPR/Cas9 gene editing is a powerful technology to study the genetics of rising model organisms, such as the jewel wasp *Nasonia vitripennis*. However, current methods involving embryonic microinjection of CRISPR reagents are challenging. Delivery of Cas9 ribonucleoprotein into female ovaries is an alternative that has only been explored in a small handful of insects, such as mosquitoes and whiteflies. Here, we developed a simple protocol for germline gene editing by injecting Cas9 ribonucleoprotein in adult *N. vitripennis* females using either ReMOT control (Receptor-Mediated Ovary Transduction of Cargo) or BAPC (Branched Amphiphilic Peptide Capsules) as ovary delivery methods. We demonstrate efficient delivery of protein cargo such as EGFP and Cas9 into developing oocytes via P2C peptide and BAPC. Additionally, somatic and germline gene editing have been demonstrated. This approach will greatly facilitate CRISPR-applied genetic manipulation in this and other rising model organisms.
