## Supplementary material for "Germline mutagenesis of *Nasonia vitripennis* through ovarian delivery of CRISPR-Cas9 ribonucleoprotein": Table S2

### Sheet: Table S2
							day1			day2			day3
Date	Stage	Protein	gRNA	Protein/sgRNA concentration (ng/ul)	Concentration Saponin (mg/ml)	N injected	Survival	N G0 adults	N G0 mutatns	Survival	N G0 adults	N G0 mutatns	Survival	N G0 adults	N G0 mutatns	Diapausing larvae / or dead as pupae	Females laying	Total G0	Total Mutants	Number of G0/injected female	Mutagenesis efficiency/injected female	Mutagenesis efficiency/G0 progeny	Comments
2019-09-05	Female young	P2C-CAS9-EGFP	Cin1	454/227	0.09	6	5	0	0	2	0	0	2	56	1	8	2	59	1	9.8	0.17	0.017	8 Diapausing larvae
2019-09-05	Female young	P2C-CAS9-EGFP	Cin1	454/227	0.18	5	4	0	0	1	0	0	0	0	0	0	0	0	0	0	0	0
2019-09-05	Female old	P2C-CAS9-EGFP	Cin1	454/227	0.09	10	9	0	0	6	79	0	6	191	0	20	4	274	0	27.4	0	0	20 diapausing larvae
2019-09-05	Female old	P2C-CAS9-EGFP	Cin1	454/227	0.18	8	7	50	0	4	33	0	2	49	1	0	4	137	1	17.1	0.13	0.007
2019-09-05	Pupae	P2C-CAS9-EGFP	Cin1	454/227	0.09	20	4	0	0	4	0	0	4	38	3	5	1	42	3	2.1	0.15	0.071	5 died as pupae
2019-09-05	Pupae	P2C-CAS9-EGFP	Cin1	454/227	0.18	20	2	0	0	2	38	0	2	47	0	0	1	86	0	4.3	0	0
2019-09-06	Female young	P2C-CAS9-EGFP	Cin1	545/363	0.55	5	5	0	0	5	37	0	4	64	1	5	2	104	1	20.8	0.2	0.01	5 larvae diapausing
2019-09-19	pupae	P2C-CAS9-EGFP	Cin1	1363/1818	1.1	20	12	57	0	12	146	2	0	0	0	34	12	205	2	17.1	0.1	0.01	Mass rearing
2019-09-19	Old female	P2C-CAS9-EGFP	Cin1	1363/1818	1.1	22	22	146	1	20	440		0	0	0	73	20	587	1	26.7	0.05	0.002	Mass rearing
TOT							70			56			20			145		1494
2019-11-06	Pupae	Cas9-PNA	Cas9-Cin	2903/3290	0.64	8	8	22	1	No host	0	0	0	0	0	27	2	22	1	11	0.5	0.0455
2020-01-07	Pupae	Cas9-PNA	Cas9-Cin	2903/2741	0.24	25	20	30	0	20	516	1	19	432	0	5	16	978	1	61.1	0.0625	0.001	off target	yellow eyes
2019-11-06	2d old-mated female	Cas9-PNA	Cas9-Cin H	2903/3290	0.64	7	7	0	0	7	0	0	No host	0	0	0	0	0	0	0	0	0
TOT						40	35			27			19			32	18	1000	2
2019-09-06	Female young	None	Non injected-I	Not injected	Not injected	4	4	15	0	4	93	0	3	147	0	0	2	257	0	64.3	0	0
2020-01-29	Pupae	None	Non injected-I	Not injected	Not injected	20	9	58	0	8	0	0	No Host	0	0	0	2	58	0	29	0	0
TOT						24	13	73		12	93			147				315
2020-01-29	Pupae	None	Sap 0.1-F	0	0.1	20	12	0	0	9	0	0	No Host	0	0	108	3	108	0	36	0	0
2020-01-29	Pupae	None	Sap 0.1-G	0	0.5	20	7	0	0	4	42	0	No Host	0	0	11	2	53	0	26.5	0	0
2020-01-29	Pupae	None	Sap 0.1-H	0	1	20	10	0	0	7	1	0	No Host	0	0	76	2	77	0	38.5	0	0
